# Age-dependent variation of aedeagal morphology in *Agabus uliginosus* and the status of *A. lotti* (Coleoptera, Dytiscidae)

**DOI:** 10.1101/2024.05.07.592935

**Authors:** Konrad Dettner, Zsolt Kovács, Tomasz Rewicz, Zoltan Csabai

## Abstract

The taxonomic status of *Agabus lotti* within the *Agabus uliginosus* species group has been a subject of debate due to morphological similarities and lack of molecular data. In this study, we conducted a comprehensive morphological and molecular analysis of specimens from Central Europe, focusing on the Hungarian population. Morphological comparisons of genital structures revealed age-dependent variations, suggesting a gradual transition from *A. lotti* to *A. uliginosus*. Molecular analysis of COI sequences further supported this hypothesis, showing minimal genetic differences among most specimens, with only one individual exhibiting distinctiveness. Therefore, *A. lotti* should be regarded as a junior synonym of *A. uliginosus*. Our findings also highlight the need for additional multi-marker studies covering a broader geographic range and including both molecular and morphological approaches to elucidate the taxonomic and phylogenetic relationships within this species group. The inclusion of Hungarian samples notably enriched the diversity of haplotypes, emphasizing the importance of expanding sampling efforts in future research.
