## Supplementary tables for "Age-dependent variation of aedeagal morphology in *Agabus uliginosus* and the status of *A. lotti* (Coleoptera, Dytiscidae)"

### Sheet: Table S1
ELECTRONIC SUPPLEMENTARY MATERIAL
Dettner et al. Age-dependent variation of aedeagal morphology in Agabus uliginosus and the status of A. lotti (Coleoptera, Dytiscidae)
Table S1: Morphological measurement and visual inspection records in Agabus uliginosus sensu lato specimens.
Abbreviations are according to the main text and figure captions.
Specimen code in morphological analyses	Location	Date of collection	Country	Specimen conservation method	Morphotype	fresh weight (mg)	body length (BL) (30SKE=4.1mm)	boy width (BW) (30SKE=4.1mm)	BL/BW	aed. a (60 SKE = 1.2 mm)	aed. b (60 SKE = 1.2 mm)	aed. c (60 SKE = 1.2 mm)	aed. d (60 SKE = 1.2 mm)	WC/WS	squ. d. ejac. (60 SKE = 1.2 mm)	l. ectad. (60 SKE = 1.2 mm)	w. ectad. (60 SKE = 1.2 mm)	b + c (60 SKE = 1.2 mm)	d.ejac. (60 SKE = 1.2 mm)	w. aed. (60 SKE = 1.2 mm)	aed.remark1	aed.remark2	aed.remark3	Paper published
#A01 (17522)	N/A	N/A	Austria	dry, pinned	uliginosus	N/A	49	29	1.68966	63	17	30	1	N/A	N/A	N/A	N/A	47	N/A	N/A	aed.brown	ant. Small	aed. broad	N/A
#G01	Salemer Moor, Ratzeburg	1981 May 7	Germany	dry, pinned	ulig/lott	N/A	63.5	30	2.11667	32	9	c + d: 20	N/A	2.21	N/A	N/A	N/A	29	N/A	N/A	aed.brown	ant. Small	hard	N/A
#G02	Salemer Moor, Ratzeburg	1981 May 7	Germany	dry, pinned	uliginosus	N/A	55	31	1.77419	41	11	c + d: 20	N/A	2.76	N/A	N/A	N/A	31	N/A	N/A	aed.brown	ant. Small	hard	N/A
#G03	Börm	? Aug	Germany	dry, pinned	uliginosus	N/A	55.5	29	1.91379	39	13	c + d: 21	N/A	2.07	N/A	N/A	N/A	34	N/A	N/A	aed.brown	ant. Small	hard	N/A
#G04	Stürzerloh	2001 Oct 13	Germany	dry, pinned	uliginosus	N/A	55	32.5	1.69231	37	12	14	3.5	2.33	N/A	N/A	ect. 1,1-1,2	26	N/A	N/A	aed.brown	ant. Small	hard	N/A
#G05	Stürzerloh	2001 Oct 13	Germany	dry, pinned	uliginosus	N/A	62	31	2	42	19.5	c + d: 13	N/A	2.27	N/A	N/A	ect. 0,8-0,9	32.5	N/A	N/A	aed. Imm.	ant. Small	soft/hard	N/A
#G06	Reisenberg	? Jul 7-9	Germany	dry, pinned	ulig/lott	N/A	56	32	1.75	41	17	8	0	2.23	N/A	N/A	N/A	25	N/A	N/A	aed.brown	ant. Small	soft	N/A
#G07	Gillenfeld	1975 Jun	Germany	dry, pinned	ulig/lott	N/A	N/A	N/A	N/A	41.5	14	8	0	2.1	N/A	N/A	N/A	22	N/A	N/A	aed.brown	N/A	soft	N/A
#G08	Reisenberg	? Jul 7-9	Germany	dry, pinned	ulig/lott	N/A	53	31	1.70968	40.05	15	c + d: 10	N/A	2.16	N/A	N/A	N/A	25	N/A	N/A	N/A	N/A	soft	N/A
#G09	Gillenfeld	1975 Jun	Germany	dry, pinned	ulig/lott	N/A	51	29	1.75862	38.5	11	c + d: 6	N/A	2.5	N/A	N/A	N/A	17	N/A	N/A	aed. Imm.	ant. Small	soft	N/A
#G10	Gillenfeld	1975 Jun	Germany	dry, pinned	lotti	N/A	48	27	1.77778	40	14	0	0	1.96	N/A	N/A	N/A	14	N/A	N/A	aed. Imm.	ant. Small	soft	N/A
#G11	Gillenfeld	1975 Jun	Germany	dry, pinned	lotti	N/A	47	23	2.04348	38	15	0	0	2.12	N/A	N/A	N/A	15	N/A	N/A	aed. Imm.	ant. Small	soft	N/A
#G12 (17510)	Müncheberg	N/A	Germany	dry, pinned	uliginosus	N/A	53.5	31	1.72581	63	25	11	3	N/A	N/A	N/A	N/A	36	N/A	N/A	aed.brown	ant. Small	soft	N/A
#G13 (17524)	Eutin	N/A	Germany	dry, pinned	lotti	N/A	50	29	1.72414	63	b - d: 28	N/A	N/A	N/A	N/A	N/A	N/A	28	N/A	N/A	aed. Imm .	ant. Small	soft	N/A
#G14 (17512)	Leipzig	1951 Jun 16	Germany	dry, pinned	uliginosus	N/A	56	30	1.86667	64	17	32	2	N/A	N/A	N/A	N/A	49	N/A	N/A	aed.brown	N/A	aed. broad	N/A
#H02	Kardoskút	2023 May 1	Hungary	frozen, then 96% ethanol	uliginosus	25	N/A	N/A	N/A	65	21	15	2	2	9	195	N/A	36	9	17	N/A	N/A	aed. 12/17	collected for this study
#H04	Kardoskút	2023 May 1	Hungary	frozen, then 96% ethanol	lotti	10	N/A	N/A	N/A	63	21	0	0	2	6.5	183	N/A	21	6.5	14	aed. Imm.	ant. Small !	aed. 9/14	collected for this study
#H05	Kardoskút	2023 May 1	Hungary	frozen, then 96% ethanol	lotti	18	N/A	N/A	N/A	63.5	22	0	0	2.43	6.5	145	N/A	22	6.5	15	N/A	N/A	aed. 8/15	collected for this study
#H06	Kardoskút	2023 May 1	Hungary	frozen, then 96% ethanol	ulig/lott	20	N/A	N/A	N/A	68	21	4	3	2.3	9	190	N/A	25	9	12.5	N/A	N/A	aed. 10/12,5	collected for this study
#H07	Kardoskút	2023 May 1	Hungary	frozen, then 96% ethanol	lotti	20	N/A	N/A	N/A	65	25	0	0	2.58	5	114	N/A	25	5	10	N/A	N/A	aed. 7,5/10	collected for this study
#H08	Kardoskút	2023 May 1	Hungary	frozen, then 96% ethanol	uliginosus	30	N/A	N/A	N/A	66	18	22	2	1.93	9	192	N/A	40	9	25	N/A	N/A	aed. 11/25	collected for this study
#H11	Kardoskút	2023 May 1	Hungary	frozen, then 96% ethanol	uliginosus	23.3	N/A	N/A	N/A	62.5	19	15	2	2.3	12.5	255	N/A	34	12.5	20	aed. brown	ant. Small	aed. 14/20	collected for this study
#H14	Kardoskút	2023 May 1	Hungary	frozen, then 96% ethanol	lotti	19	N/A	N/A	N/A	65	25	0	0	2.35	7	145	N/A	25	7	14	N/A	N/A	aed. 5/14	collected for this study
#H19	Kardoskút	2023 May 1	Hungary	frozen, then 96% ethanol	lotti	19.5	N/A	N/A	N/A	65	25	0	0	2.42	7	190	N/A	25	7	11.5	aed. Imm.	ant. Small	aed. 8,5/11,5	collected for this study
#H20	Kardoskút	2023 May 1	Hungary	frozen, then 96% ethanol	lotti	20	N/A	N/A	N/A	broken	22	0	0	1.93	5	155	N/A	22	5	18	N/A	N/A	aed. 18	collected for this study
#H27	Kardoskút	2023 May 1	Hungary	frozen, then 96% ethanol	uliginosus	17	N/A	N/A	N/A	65	18	19	2	2.38	9	175	N/A	37	9	18	aed. brown	ant. Small	aed. 8!18	collected for this study
#H30	Kardoskút	2023 May 1	Hungary	frozen, then 96% ethanol	uliginosus	29	N/A	N/A	N/A	68	21	21	1	2	10	200	N/A	42	10	25	aed. brown	ant. Small	aed. 12.5/25	collected for this study
#H32	Kardoskút	2023 May 1	Hungary	frozen, then 96% ethanol	lotti	22	N/A	N/A	N/A	68	26	0	0	2.14	9	185	N/A	26	9	12	N/A	N/A	aed. 12	collected for this study
#H33	Kardoskút	2023 May 1	Hungary	frozen, then 96% ethanol	lotti	20	N/A	N/A	N/A	66	24.5	1	0	2.75	8	197	N/A	25.5	8	12	N/A	N/A	aed. 9/12	collected for this study
#H35	Kardoskút	2023 May 1	Hungary	frozen, then 96% ethanol	lotti	14.5	N/A	N/A	N/A	65	20	0	0	1.81	7	180	N/A	20	N/A	N/A	N/A	N/A	aed. ?	collected for this study
#H36	Kardoskút	2023 May 1	Hungary	frozen, then 96% ethanol	lotti	20	N/A	N/A	N/A	69	25	0	0	1.9	9	160	N/A	25	N/A	N/A	N/A	N/A	aed. broken	collected for this study
#H41	Királyhegyes	2015 May 6	Hungary	70% ethanol	lotti	14	48	29	1.65517	65	22	c + d: 3-4	N/A	2.14	11.5	119	9.83	26	6	15	aed. Imm.	ant. Small	N/A	Boda et al. 2019
#H42	Tótkomlós	2015 May 5	Hungary	70% ethanol	uliginosus	16.5	N/A	N/A	N/A	59	23	9.5	2	2.45	7	183	10.3	32.5	7	25	N/A	N/A	N/A	Boda et al. 2019
#H43	Tótkomlós	2015May 5	Hungary	70% ethanol	uliginosus	29.5	N/A	N/A	N/A	65	18	15	2	1.68	9	185	11.66	33	9	34	N/A	N/A	N/A	Boda et al. 2019
#H44	Tótkomlós	2015 May 5	Hungary	70% ethanol	uliginosus	28.5	50	29	1.72414	64	20	19	1.75	2.32	10	217	13.1	49	10	31	aed.brown	ant. Small	N/A	Boda et al. 2019
#H45	Királyhegyes	2015 May 6	Hungary	70% ethanol	lotti	17	51	29	1.75862	N/A	N/A	N/A	N/A	2.14	4	88	5.3	N/A	4	12	aed. Imm .	ant. Small !	N/A	Boda et al. 2019
#H46	Tótkomlós	2015 May 5	Hungary	70% ethanol	uliginosus	23.5	N/A	N/A	N/A	63	20	15	4	2.25	8	N/A	10.33	35	8	27.5	N/A	N/A	N/A	Boda et al. 2019
#H47	Királyhegyes	2015 May 6	Hungary	70% ethanol	uliginosus	32	N/A	N/A	N/A	65	21	19	0.75	1.82	10	N/A	N/A	40	N/A	N/A	N/A	N/A	N/A	Boda et al. 2019
#H48	Tótkomlós	2015 May 5	Hungary	70% ethanol	ulig/lott	22.5	N/A	N/A	N/A	61	20	8.5	2	2	7	138	8.5	28.5	7	27.5	N/A	N/A	N/A	Boda et al. 2019
#H49	Tótkomlós	2015 May 5	Hungary	70% ethanol	lotti	12.5	45	26	1.73077	66	23	0	0	2.42	5.5	120	7	23	5.5	11.5	aed. Imm.	ant. Small !	N/A	Boda et al. 2019
#H50	Királyhegyes	2015 May 6	Hungary	70% ethanol	uliginosus	35	N/A	N/A	N/A	68.5	24	17	3	1.86	10	265	12.8	41	10	30	N/A	N/A	N/A	Boda et al. 2019
#L01 (17511)	Liepaja	N/A	Latvia	dry, pinned	lotti	N/A	51	29	1.75862	62	b - d: 25	N/A	N/A	N/A	N/A	N/A	N/A	25	N/A	N/A	aed. Imm .	ant. Small	soft	N/A
#P01 (17518)	Rudna (Mühlgast)	N/A	Poland	dry, pinned	uliginosus	N/A	53	31	1.70968	64	21	25	5	N/A	N/A	N/A	N/A	46	N/A	N/A	aed.brown	ant. Small	aed. broad	N/A
#P02 (17521)	N/A	N/A	Poland	dry, pinned	uliginosus	N/A	54	31	1.74194	67	17	30	1	N/A	N/A	N/A	N/A	47	N/A	N/A	aed.brown	ant. Small	aed. broad	N/A
#P03 (17515)	N/A	N/A	Poland	dry, pinned	uliginosus	N/A	55	31.5	1.74603	65	19	30	0.5	N/A	N/A	N/A	N/A	49	N/A	N/A	aed.brown	ant. Small	aed. broad	N/A

### Sheet: Table S2
ELECTRONIC SUPPLEMENTARY MATERIAL
Dettner et al. Age-dependent variation of aedeagal morphology in Agabus uliginosus and the status of A. lotti (Coleoptera, Dytiscidae)
Table S2: GBIF database citations for Agabus uliginosus sensu lato and Agabus lotti records.
Shire Group of Internal Drainage Boards (2022). Shire Group IDB species data 2004 to present. Occurrence dataset https://doi.org/10.15468/p3ismw accessed via GBIF.org on 2024-02-28.
Norfolk Biodiversity Information Service (2023). NBIS Records to December 2016. Occurrence dataset https://doi.org/10.15468/jca5lo accessed via GBIF.org on 2024-02-28.
Lennuk L. Estonian Museum of Natural History Department of Zoology. Estonian Museum of Natural History. Occurrence dataset https://doi.org/10.15468/98cxtc accessed via GBIF.org on 2024-02-28.
Inventaire National du Patrimoine Naturel (2017). Réserves Naturelles de France (RNF) - RNF - Conservatoire d'espaces naturel Nord-Pas-de-Calais. UMS PatriNat (OFB-CNRS-MNHN), Paris. Occurrence dataset https://doi.org/10.15468/rzxepa accessed via GBIF.org on 2024-02-28.
New Mexico State Collection of Arthropods (2023). New Mexico State Collection of Arthropods. Occurrence dataset https://doi.org/10.15468/nn3cel accessed via GBIF.org on 2024-02-28.
ROBERT S, LEPAREUR F, Inventaire National du Patrimoine Naturel (2022). Données d'occurrences Espèces issues de l'inventaire des ZNIEFF. Version 1.7. UMS PatriNat (OFB-CNRS-MNHN), Paris. Occurrence dataset https://doi.org/10.15468/ikshke accessed via GBIF.org on 2024-02-28.
Gutowski J M (2017). Coleoptera of Piska Forest. Forest Research Institute, European Centre for Natural Forests. Occurrence dataset https://doi.org/10.15468/d2aa9e accessed via GBIF.org on 2024-02-28.
National Museum of Natural History, Luxembourg (2024). Collections and observation data National Museum of Natural History Luxembourg. Occurrence dataset https://doi.org/10.15468/s2iu7d accessed via GBIF.org on 2024-02-28.
Nottinghamshire Biological and Geological Records Centre (2023). Bob Merritt dataset of Nottinghamshire invertebrates. Occurrence dataset https://doi.org/10.15468/1pcd8f accessed via GBIF.org on 2024-02-28.
National Museum of Natural History, Luxembourg (2024). data.mnhn.lu observation data. Version 1.17. Occurrence dataset https://doi.org/10.15468/n4k9j5 accessed via GBIF.org on 2024-02-28.
Cumbria Biodiversity Data Centre (2023). Tullie House Museum Natural History Collections. Occurrence dataset https://doi.org/10.15468/epewfs accessed via GBIF.org on 2024-02-28.
Telenius A, Shah M (2023). Limnodata. GBIF-Sweden. Occurrence dataset https://doi.org/10.15468/3bqngy accessed via GBIF.org on 2024-02-28.
Inventaire National du Patrimoine Naturel (2016). CardObs : Observations naturalistes issues de l'outil CardObs-Données naturalistes de Pierre DUFRENE. UMS PatriNat (OFB-CNRS-MNHN), Paris. Occurrence dataset https://doi.org/10.15468/fz9vti accessed via GBIF.org on 2024-02-28.
Inventaire National du Patrimoine Naturel (2019). Base BOMBINA du Parc Naturel régional Lorraine - Données bibliographique de la base BOMBINA. UMS PatriNat (OFB-CNRS-MNHN), Paris. Occurrence dataset https://doi.org/10.15468/jrd2ir accessed via GBIF.org on 2024-02-28.
The International Barcode of Life Consortium (2024). International Barcode of Life project (iBOL). Occurrence dataset https://doi.org/10.15468/inygc6 accessed via GBIF.org on 2024-02-28.
Caledonian Conservation (2022). SNH Invertebrate Site Condition Monitoring 2015: Lurgie Loch SSSI. Occurrence dataset https://doi.org/10.15468/da57sa accessed via GBIF.org on 2024-02-28.
West Wales Biodiversity Information Centre (2022). NRW Regional Data: all taxa (excluding sensitive species), West Wales. Occurrence dataset https://doi.org/10.15468/q3d1hl accessed via GBIF.org on 2024-02-28.
Inventaire National du Patrimoine Naturel (2021). CLICNAT- Base de données naturaliste picarde - CLICNAT Base de données naturaliste picarde gérée par Picardie Nature. UMS PatriNat (OFB-CNRS-MNHN), Paris. Occurrence dataset https://doi.org/10.15468/pmodx6 accessed via GBIF.org on 2024-02-28.
Inventaire National du Patrimoine Naturel (2023). Catalogue des coléoptères de la région parisienne - Données issues du catalogue des coléoptères aquatiques de la région parisienne.. UMS PatriNat (OFB-CNRS-MNHN), Paris. Occurrence dataset https://doi.org/10.15468/c8cy5h accessed via GBIF.org on 2024-02-28.
Biological Records Centre (2023). Bob Merritt Coleoptera Dataset. Occurrence dataset https://doi.org/10.15468/hjlqbw accessed via GBIF.org on 2024-02-28.
Biological Records Centre (2023). Derek Lott Coleoptera Dataset. Occurrence dataset https://doi.org/10.15468/q13ilj accessed via GBIF.org on 2024-02-28.
Natural England (2023). East Anglian Fen Invertebrate Survey: Coleoptera. Occurrence dataset https://doi.org/10.15468/q3nqkc accessed via GBIF.org on 2024-02-28.
Boda P, Móra A, Csabai Z (2022). AMI-KMNP dataset: records of aquatic macroinvertebrates from SE Hungary. Department of Hydrobiology, University of Pécs. Occurrence dataset https://doi.org/10.15468/b3ptrm accessed via GBIF.org on 2024-02-28.
GEO-Tag der Artenvielfalt. BUND - Dassower See (Lübeck/Dassow). Occurrence dataset https://doi.org/10.15468/qvd4dz accessed via GBIF.org on 2024-02-28.
Knoben R, van der Wal B (2020). Dutch Foundation for Applied Water Research (STOWA) - Limnodata Neerlandica. Dutch Foundation for Applied Water Research. Occurrence dataset https://doi.org/10.15468/ennulm accessed via GBIF.org on 2024-02-28.
Yorkshire Wildlife Trust (2022). Yorkshire Wildlife Trust - Non-sensitive records from all taxonomic groups. Occurrence dataset https://doi.org/10.15468/2razk5 accessed via GBIF.org on 2024-02-28.
Inventaire National du Patrimoine Naturel (2021). CardObs : Observations naturalistes issues de l'outil CardObs-Données naturalistes de SUBIT Patrick. UMS PatriNat (OFB-CNRS-MNHN), Paris. Occurrence dataset https://doi.org/10.15468/6bhesh accessed via GBIF.org on 2024-02-28.
Environment Agency (2022). Protected and Invasive Species Records Collected Through Environment Agency Survey 1995 - 2021. Occurrence dataset https://doi.org/10.15468/awfvnp accessed via GBIF.org on 2024-02-28.
Inventaire National du Patrimoine Naturel (2021). Numérisation des données faune contenues dans les Bulletins de la Société Linnéenne de Bordeaux - Bulletin de la Société Linnéenne de Bordeaux, Tome 137 (N.S) n° 30 (1), 2002 - Données faune. UMS PatriNat (OFB-CNRS-MNHN), Paris. Occurrence dataset https://doi.org/10.15468/8kjh76 accessed via GBIF.org on 2024-02-28.
Inventaire National du Patrimoine Naturel (2018). CardObs : Observations naturalistes issues de l'outil CardObs-Données de REISDORF Philippe (SAPROX). UMS PatriNat (OFB-CNRS-MNHN), Paris. Occurrence dataset https://doi.org/10.15468/g3lctj accessed via GBIF.org on 2024-02-28.
Sussex Biodiversity Record Centre (2022). An 'as-complete-as-possible' Sussex Beetle Records dataset covering the period to March 2017. Occurrence dataset https://doi.org/10.15468/nabhzq accessed via GBIF.org on 2024-02-28.
Gutowski J M (2017). Coleoptera of Białowieża Forest. Forest Research Institute, European Centre for Natural Forests. Occurrence dataset https://doi.org/10.15468/zsy1yk accessed via GBIF.org on 2024-02-28.
Liljeblad J (2024). Artportalen (Swedish Species Observation System). Version 92.355. SLU Artdatabanken. Occurrence dataset https://doi.org/10.15468/kllkyl accessed via GBIF.org on 2024-02-28.
South East Wales Biodiversity Records Centre (2023). SEWBReC Beetles (South East Wales). Occurrence dataset https://doi.org/10.15468/3l4bih accessed via GBIF.org on 2024-02-28.
National Biodiversity Network (2023). Steve Lane - Warwickshire dataset and Personal records from various vice-counties. Occurrence dataset https://doi.org/10.15468/jhgun5 accessed via GBIF.org on 2024-02-28.
Inventaire National du Patrimoine Naturel (2018). Système d'Information sur la Nature et les Paysages d'Ile de France - Données de la structure INRA provenant de la base de donnée du SINP Île-de-France CETTIA. UMS PatriNat (OFB-CNRS-MNHN), Paris. Occurrence dataset https://doi.org/10.15468/clpupy accessed via GBIF.org on 2024-02-28.
University of Oslo (2024). Entomology, Oslo (O) UiO. Version 1.2203. Occurrence dataset https://doi.org/10.15468/c3oka6 accessed via GBIF.org on 2024-02-28.
Inventaire National du Patrimoine Naturel (2016). CardObs : Observations naturalistes issues de l'outil CardObs-Données naturalistes de Jean-Paul LECHAPT. UMS PatriNat (OFB-CNRS-MNHN), Paris. Occurrence dataset https://doi.org/10.15468/umqsz0 accessed via GBIF.org on 2024-02-28.
Vorst O, Creuwels J (2024). Naturalis Biodiversity Center (NL) - Coleoptera. Naturalis Biodiversity Center. Occurrence dataset https://doi.org/10.15468/jrjojf accessed via GBIF.org on 2024-02-28.
Dopagne C, Noé N (2017). ULg_Hexapoda. University of Liège. Occurrence dataset https://doi.org/10.15468/qacwll accessed via GBIF.org on 2024-02-28.
Inventaire National du Patrimoine Naturel (2017). Déterminations et observations du Forum "Le Monde des Insectes" (LMDI)-Données photographiques validées de la galerie du forum "Le Monde des Insectes". UMS PatriNat (OFB-CNRS-MNHN), Paris. Occurrence dataset https://doi.org/10.15468/2vjhg8 accessed via GBIF.org on 2024-02-28.
Birk S (2017). BioFresh Pond Data. Version 2.2. BioFresh. Occurrence dataset https://doi.org/10.13148/bf76 accessed via GBIF.org on 2024-02-28.
Inventaire National du Patrimoine Naturel (2021). Données naturalistes CEN Centre-Val de Loire - Conservatoire d'espaces naturels Centre-Val de Loire - Données Faune au 1/11/2020. UMS PatriNat (OFB-CNRS-MNHN), Paris. Occurrence dataset https://doi.org/10.15468/mbpzrf accessed via GBIF.org on 2024-02-28.
European Bioinformatics Institute (EMBL-EBI), GBIF Helpdesk (2024). INSDC Sequences. Version 1.73. European Nucleotide Archive (EMBL-EBI). Occurrence dataset https://doi.org/10.15468/sbmztx accessed via GBIF.org on 2024-02-28.
Finnish Biodiversity Information Facility (2024). ZMUO Coll. Saalas. Occurrence dataset https://doi.org/10.15468/zgac4c accessed via GBIF.org on 2024-02-28.
Soon V. University of Tartu Natural History Museum and Botanical Garden Zooloogical Collections. University of Tartu, Natural History Museum and Botanical Garden. Occurrence dataset https://doi.org/10.15468/6hfnux accessed via GBIF.org on 2024-02-28.
Sánchez-Fernández D (2021). Atlas of Iberian water beetles (ESACIB database). Version 1.5. Department of Ecology and Hydrology. University of Murcia. Occurrence dataset https://doi.org/10.15470/evi148 accessed via GBIF.org on 2024-02-28.
Haus der Natur Salzburg, Museum für Natur und Technik. Biodiversitätsdatenbank Salzburg. Occurrence dataset https://doi.org/10.15468/3pf855 accessed via GBIF.org on 2024-02-28.
Holmen M, Goldberg I, Calabuig I (2022). Gyrinidae, Haliplidae, Noteridae and Dytiscidae occurrences in Denmark, recorded by Mogens Holmen. Version 1.4. Danish Biodiversity Information Facility. Occurrence dataset https://doi.org/10.15468/2hyn6p accessed via GBIF.org on 2024-02-28.
Scharff N, Pape T, Solodovnikov A, Vilhelmsen L, Enghoff H, Illum A A, Selvantharan S G, Pedersen J (2024). NHMD Entomology Collection. Natural History Museum of Denmark. Occurrence dataset https://doi.org/10.15468/nnobcm accessed via GBIF.org on 2024-02-28.
Fägerström C (2024). Lund University Biological Museum - Insect collections Specimens. Version 1.7. Lund University Biological Museum. Occurrence dataset https://doi.org/10.15468/hxfuwr accessed via GBIF.org on 2024-02-28.
iNaturalist contributors, iNaturalist (2024). iNaturalist Research-grade Observations. iNaturalist.org. Occurrence dataset https://doi.org/10.15468/ab3s5x accessed via GBIF.org on 2024-02-28.
North East Scotland Biological Records Centre (2023). NE Scotland beetle records 1800-2014. Occurrence dataset https://doi.org/10.15468/1b9squ accessed via GBIF.org on 2024-02-28.
Inventaire National du Patrimoine Naturel (2022). Inventaire des coléoptères saproxyliques de France métropolitaine - Données entomologiques Bruno Mériguet dans le cadre des études réalisées par l'OPIE et à titre personnel. UMS PatriNat (OFB-CNRS-MNHN), Paris. Occurrence dataset https://doi.org/10.15468/veen3z accessed via GBIF.org on 2024-02-28.
Natural England (2023). Invertebrate Common Standards Monitoring and ISIS Test Data. Occurrence dataset https://doi.org/10.15468/epw9ym accessed via GBIF.org on 2024-02-28.
Senckenberg. Insekten Sachsen. Occurrence dataset https://doi.org/10.15468/ops3q2 accessed via GBIF.org on 2024-02-28.
GEO-Tag der Artenvielfalt. Riedensee. Occurrence dataset https://doi.org/10.15468/keh8mk accessed via GBIF.org on 2024-02-28.
naturgucker.de. naturgucker. Occurrence dataset https://doi.org/10.15468/uc1apo accessed via GBIF.org on 2024-02-28.
Highland Biological Recording Group (2020). HBRG P.F. Entwistle Colln and Notebooks Dataset. Occurrence dataset https://doi.org/10.15468/fmcwyl accessed via GBIF.org on 2024-02-28.
Inventaire National du Patrimoine Naturel (2020). Programmes d'Atlas de la biodiversité communale (ABC) - Atlas de la Biodiversité Communale sur le territoire du Parc National des Pyrénées - Données du CEN MP. UMS PatriNat (OFB-CNRS-MNHN), Paris. Occurrence dataset https://doi.org/10.15468/6afspz accessed via GBIF.org on 2024-02-28.
Jährling M, Dahm V (2017). Monitoring data from the federal state Saxony-Anhalt (Germany). Version 2.2. BioFresh. Occurrence dataset https://doi.org/10.13148/bfe94 accessed via GBIF.org on 2024-02-28.
Finnish Biodiversity Information Facility (2024). Coleoptera Eastern Fennoscandia (Luomus) (FC). Occurrence dataset https://doi.org/10.15468/fkv7j3 accessed via GBIF.org on 2024-02-28.
Shropshire Ecological Data Network (2021). Shropshire Ecological Data Network database. Occurrence dataset https://doi.org/10.15468/5v5pvk accessed via GBIF.org on 2024-02-28.
Inventaire National du Patrimoine Naturel (2016). CardObs : Observations naturalistes issues de l'outil CardObs-Données naturalistes de CERCOPE (Jean-Louis PRATZ). UMS PatriNat (OFB-CNRS-MNHN), Paris. Occurrence dataset https://doi.org/10.15468/ba63zj accessed via GBIF.org on 2024-02-28.
Røstad O W, Tourani M (2020). Water Beetles from Norway. Version 1.1. Norwegian University of Life Sciences (NMBU). Occurrence dataset https://doi.org/10.15468/hobx5s accessed via GBIF.org on 2024-02-28.
Biologiezentrum Linz Oberoesterreich (2023). ZOBODAT (Zoological Botanical Database). Occurrence dataset https://doi.org/10.15468/ynjblx accessed via GBIF.org on 2024-02-28.
Kurina O. Estonian University of Life Sciences Institute of Agricultural and Environmental Sciences Entomological Collection. Estonian University of Life Sciences. Occurrence dataset https://doi.org/10.15468/qn6223 accessed via GBIF.org on 2024-02-28.
University of Oslo (2021). Coleoptera collection, NHM. Version 1.175. Occurrence dataset https://doi.org/10.15468/mmanj5 accessed via GBIF.org on 2024-02-28.
Finnish Biodiversity Information Facility (2024). Finnish Insect Database. Occurrence dataset https://doi.org/10.15468/jlud8r accessed via GBIF.org on 2024-02-28.
Zoologische Staatssammlung München/Staatliche Naturwissenschaftliche Sammlungen Bayerns. Zoologische Staatssammlung Muenchen - International Barcode of Life (iBOL) - Barcode of Life Project Specimen Data. Occurrence dataset https://doi.org/10.15468/tfpnkp accessed via GBIF.org on 2024-02-28.
Highland Biological Recording Group (2023). HBRG Insects Dataset Vol 1. Occurrence dataset https://doi.org/10.15468/u1p4wc accessed via GBIF.org on 2024-02-28.
Inventaire National du Patrimoine Naturel (2022). ONF - Observations et inventaires MOA ONF-ONF - Observations opportunistes et inventaires. UMS PatriNat (OFB-CNRS-MNHN), Paris. Occurrence dataset https://doi.org/10.15468/tgap4x accessed via GBIF.org on 2024-02-28.
Natural England (2023). Invertebrate Site Register - England (1738-2005). Occurrence dataset https://doi.org/10.15468/7wbiu7 accessed via GBIF.org on 2024-02-28.
Inventaire National du Patrimoine Naturel (2019). BD de la plateforme partagée pour la diffusion des données naturalistes de Haute-Normandie - Connaissances des sciences de la vie et de la terre en Haute-Normandie. UMS PatriNat (OFB-CNRS-MNHN), Paris. Occurrence dataset https://doi.org/10.15468/k42nbt accessed via GBIF.org on 2024-02-28.
Inventaire National du Patrimoine Naturel (2023). CLICNAT- Base de données naturaliste picarde - Données bibliographiques. UMS PatriNat (OFB-CNRS-MNHN), Paris. Occurrence dataset https://doi.org/10.15468/af7gh4 accessed via GBIF.org on 2024-02-28.
Observation.org (2024). Observation.org, Nature data from around the World. Occurrence dataset https://doi.org/10.15468/5nilie accessed via GBIF.org on 2024-02-28.
Inventaire National du Patrimoine Naturel (2018). Programme CarNET B (Cartographie Nationale des Enjeux Territorialisés de Biodiversité Remarquable) - Carnet B Lorraine. UMS PatriNat (OFB-CNRS-MNHN), Paris. Occurrence dataset https://doi.org/10.15468/snvauq accessed via GBIF.org on 2024-02-28.
WildFish (2022). SmartRivers - Aquatic invertebrate occurrence and pressure biometric scores in English, Welsh and Scottish rivers. Occurrence dataset https://doi.org/10.15468/dags62 accessed via GBIF.org on 2024-02-28.
Hårsaker K, Aspaas A M, Dolmen D, Ekrem T, Stur E, Ødegaard F, Aagaard K, Finstad A G (2024). Terrestrial and limnic invertebrates systematic collection, NTNU University Museum. Version 1.1368. Norwegian University of Science and Technology. Occurrence dataset https://doi.org/10.15468/fsreqb accessed via GBIF.org on 2024-02-28.
GEO-Tag der Artenvielfalt. GEO-Hauptveranstaltung in "Wildtierland". Occurrence dataset https://doi.org/10.15468/ebnnbs accessed via GBIF.org on 2024-02-28.
Ødegaard F, Hanssen O, Staverløkk A, Endrestøl A, Dahle S, Åstrøm S, Vang R (2024). NINA insect database. Version 1.152. Norwegian Institute for Nature Research. Occurrence dataset https://doi.org/10.15468/cf4c2s accessed via GBIF.org on 2024-02-28.
Suffolk Biodiversity Information Service (2022). Suffolk Biodiversity Information Service (SBIS) Dataset. Occurrence dataset https://doi.org/10.15468/ab4vwo accessed via GBIF.org on 2024-02-28.
Cofnod, North Wales Environmental Information Service (2023). Miscellaneous records held on the Cofnod database. Occurrence dataset https://doi.org/10.15468/hcgqsi accessed via GBIF.org on 2024-02-28.
Inventaire National du Patrimoine Naturel (2016). BD de la plateforme partagée pour la diffusion des données naturalistes de Haute-Normandie - Inventaire permanent des invertébrés de Haute-Normandie. UMS PatriNat (OFB-CNRS-MNHN), Paris. Occurrence dataset https://doi.org/10.15468/lki9sq accessed via GBIF.org on 2024-02-28.
Chittaro Y, Sanchez A, Monnerat C, Gonseth Y (2024). Swiss National Coleoptera Databank. Version 1.12. Swiss National Biodiversity Data and Information Centres – infospecies.ch. Occurrence dataset https://doi.org/10.15468/cjmjy2 accessed via GBIF.org on 2024-02-28.
Inventaire National du Patrimoine Naturel (2021). Inventaire de la Réserve Naturelle de l'étang de Cousseau-Inventaire Entomologiques. UMS PatriNat (OFB-CNRS-MNHN), Paris. Occurrence dataset https://doi.org/10.15468/6zsxe5 accessed via GBIF.org on 2024-02-28.
Villares J M (2023). Inventario Español de Especies Terrestres (MAGRAMA). Version 1.5. Spanish Ministry for Ecological Transition and Demographic Challenge. Occurrence dataset https://doi.org/10.15468/f0qd41 accessed via GBIF.org on 2024-02-28.
GEO-Tag der Artenvielfalt. Sudeniederung (Amt Neuhaus). Occurrence dataset https://doi.org/10.15468/0jv6c4 accessed via GBIF.org on 2024-02-28.
Inventaire National du Patrimoine Naturel (2019). Données de la Réserve Naturelle Nationale de Chérine (36) - Données faune de la RNN de Chérine [1983-2018] saisies sous Serena. UMS PatriNat (OFB-CNRS-MNHN), Paris. Occurrence dataset https://doi.org/10.15468/k54j93 accessed via GBIF.org on 2024-02-28.
Balfour-Browne Club (2023). Water Beetle Surveys from Britain and Ireland. Occurrence dataset https://doi.org/10.15468/npcgrp accessed via GBIF.org on 2024-02-28.
Kjeldsen K H (2020). The Danish Environmental Portal, species and habitats-database "Danmarks Miljøportals Naturdatabase". Version 1.3. Miljøstyrelsen / The Danish Environmental Protection Agency. Occurrence dataset https://doi.org/10.15468/ku2f82 accessed via GBIF.org on 2024-02-28.
National Trust (2022). National Trust Species Records. Occurrence dataset https://doi.org/10.15468/opc6g1 accessed via GBIF.org on 2024-02-28.
Cambridgeshire & Peterborough Environmental Records Centre (2022). CPERC Combined Dataset. Occurrence dataset https://doi.org/10.15468/npthhv accessed via GBIF.org on 2024-02-28.
South East Wales Biodiversity Records Centre (2023). NRW Regional Data: South East Wales Non-sensitive species. Occurrence dataset https://doi.org/10.15468/g7xxs8 accessed via GBIF.org on 2024-02-28.
Inventaire National du Patrimoine Naturel (2018). Programme CarNET B (Cartographie Nationale des Enjeux Territorialisés de Biodiversité Remarquable) - Carnet B Centre - lot 2012. UMS PatriNat (OFB-CNRS-MNHN), Paris. Occurrence dataset https://doi.org/10.15468/yf9rqu accessed via GBIF.org on 2024-02-28.
Natural England (2022). Norfolk and Suffolk Broads Invertebrate Data 2007-2008. Occurrence dataset https://doi.org/10.15468/uloykk accessed via GBIF.org on 2024-02-28.
Aquatic Coleoptera Conservation Trust (2023). SNH site condition monitoring of SSSIs for water beetles 2010. Occurrence dataset https://doi.org/10.15468/uyjpfm accessed via GBIF.org on 2024-02-28.
Müller N, Creuwels J (2023). Natuurmuseum Brabant, Tilburg - Invertebrates. Version 1.6. Natuurmuseum Brabant. Occurrence dataset https://doi.org/10.15468/kmsck7 accessed via GBIF.org on 2024-02-28.
Finnish Biodiversity Information Facility (2024). ZMUT Insecta collections of Turku University. Occurrence dataset https://doi.org/10.15468/5rrcuz accessed via GBIF.org on 2024-02-28.
Inventaire National du Patrimoine Naturel (2016). Données Faune de l'Agence des Espaces Verts (AEV) d'Ile de France. UMS PatriNat (OFB-CNRS-MNHN), Paris. Occurrence dataset https://doi.org/10.15468/o3ukgd accessed via GBIF.org on 2024-02-28.
Inventaire National du Patrimoine Naturel (2016). Données faune, flore et fonge du Conservatoire des espaces naturels du Nord Pas-de-Calais. UMS PatriNat (OFB-CNRS-MNHN), Paris. Occurrence dataset https://doi.org/10.15468/afs3ve accessed via GBIF.org on 2024-02-28.
National Museum of Natural History, Luxembourg (2024). MnhnL various project records, Recorder-Lux database. Version 1.7. Occurrence dataset https://doi.org/10.15468/vmbgz9 accessed via GBIF.org on 2024-02-28.
Inventaire National du Patrimoine Naturel (2016). CardObs : Observations naturalistes issues de l'outil CardObs-Données naturalistes d'Alain BERLY. UMS PatriNat (OFB-CNRS-MNHN), Paris. Occurrence dataset https://doi.org/10.15468/dmtj3c accessed via GBIF.org on 2024-02-28.
Inventaire National du Patrimoine Naturel (2018). Système d'Information sur la Nature et les Paysages d'Ile de France - étude entomologique et plan de gestion de la forêt de bréviande. UMS PatriNat (OFB-CNRS-MNHN), Paris. Occurrence dataset https://doi.org/10.15468/touzzz accessed via GBIF.org on 2024-02-28.
GEO-Tag der Artenvielfalt. Tag der Artenvielfalt. Occurrence dataset https://doi.org/10.15468/ikbfss accessed via GBIF.org on 2024-02-28.
Leibniz Institute for the Analysis of Biodiversity Change (LIB). ZFMK Coleoptera Rhineland-Collection. Occurrence dataset https://doi.org/10.15468/62ra9q accessed via GBIF.org on 2024-02-28.
Inventaire National du Patrimoine Naturel (2022). Inventaire des coléoptères saproxyliques de France métropolitaine - Jeu de données des Coléoptères de la collection Pascal Leblanc, issues des prospections réalisées dans le cadre des activités des structures "Association Champenoise de Sciences Naturelles" et "SPECIES". UMS PatriNat (OFB-CNRS-MNHN), Paris. Occurrence dataset https://doi.org/10.15…
Finnish Biodiversity Information Facility (2024). Coleoptera Palaearctic (Luomus) (PC). Occurrence dataset https://doi.org/10.15468/vvf3sv accessed via GBIF.org on 2024-02-28.
Inventaire National du Patrimoine Naturel (2019). Données ONF faune-flore-fonge. UMS PatriNat (OFB-CNRS-MNHN), Paris. Occurrence dataset https://doi.org/10.15468/ykstli accessed via GBIF.org on 2024-02-28.
Inventaire National du Patrimoine Naturel (2018). Données du Parc national des Pyrénées - Observations occasionnelles Parc national des Pyrénées. UMS PatriNat (OFB-CNRS-MNHN), Paris. Occurrence dataset https://doi.org/10.15468/g3k5au accessed via GBIF.org on 2024-02-28.
Inventaire National du Patrimoine Naturel (2017). CardObs : Observations naturalistes issues de l'outil CardObs-Données naturalistes de Monsieur DAMOISEAU Sébastien. UMS PatriNat (OFB-CNRS-MNHN), Paris. Occurrence dataset https://doi.org/10.15468/kqswg4 accessed via GBIF.org on 2024-02-28.

### Sheet: Table S3
ELECTRONIC SUPPLEMENTARY MATERIAL
Dettner et al. Age-dependent variation of aedeagal morphology in Agabus uliginosus and the status of A. lotti (Coleoptera, Dytiscidae)
Table S3: Database and locality records of specimens inviolved in molecular analyses.
*under name of A. margaretae
Species name (in BOLD)	Specimen code in morphological analyses (according to S01)	Sample ID in BOLD	Process ID in BOLD	Locality	Country	Latitude	Longitude	Date	Collector	COI	Origin	BIN
Agabus margareti*		CNC COLEO 00150135	CNCCG1080-12	N/A	Canada	52.2833	-117.469	27-Mar-1986	B.F.Carr, J.L.Carr	PP464841	BOLD Public Data	BOLD:ACA6100
Agabus uliginosus		BC ZSM COLA 00671	FBCOD196-11	Spuklochkoppel	Germany	53.4465	12.7313	28-May-2011	L. Hendrich	KM441399	Hendrich et al. 2015	BOLD:AAY8849
Agabus uliginosus		BC ZSM COLA 00719	FBCOD244-11	Moorsee, Graben auf Wiese	Germany	53.4795	12.705	28-May-2011	L. Hendrich	KM446404	Hendrich et al. 2015	BOLD:AAY8849
Agabus uliginosus		BC ZSM COLA 00720	FBCOD245-11	Moorsee, Graben auf Wiese	Germany	53.4795	12.705	28-May-2011	L. Hendrich	KM448217	Hendrich et al. 2015	BOLD:AAY8849
Agabus uliginosus		BC ZSM COLA 00744	FBCOD269-11	alkaline fen	Germany	53.6901	11.4676	08-May-2011	L. Hendrich	KM449913	Hendrich et al. 2015	BOLD:AAY8849
Agabus uliginosus		BC ZSM COLA 00753	FBCOD278-11	Carici-Alnetum	Germany	52.415	13.8137	03-Jun-2011	L. Hendrich	KM447227	Hendrich et al. 2015	BOLD:AAY8849
Agabus uliginosus		GBOL00975	GBCOU497-13	Teltow, Graben	Germany	52.4061	13.2792	14-Jun-2013	L. Hendrich	KM442101	Hendrich et al. 2015	BOLD:AAY8849
Agabus uliginosus		GBOL00976	GBCOU498-13	Teltow, Graben	Germany	52.4061	13.2792	14-Jun-2013	L. Hendrich	KM451937	Hendrich et al. 2015	BOLD:AAY8849
Agabus uliginosus		GBOL00980	GBCOU502-13	Teltow, Graben	Germany	52.4061	13.2792	14-Jun-2013	L. Hendrich	KM448703	Hendrich et al. 2015	BOLD:AAY8849
Agabus uliginosus		GBOL00990	GBCOU512-13	Teltow, Graben	Germany	52.4061	13.2792	14-Jun-2013	L. Hendrich	KM447286	Hendrich et al. 2015	BOLD:AAY8849
Agabus uliginosus		GBOL00991	GBCOU513-13	Teltow, Graben	Germany	52.4061	13.2792	14-Jun-2013	L. Hendrich	KM449696	Hendrich et al. 2015	BOLD:AAY8849
Agabus uliginosus		KX087233	GBCL61911-19	N/A	N/A	N/A	N/A	N/A	N/A	KX087233	Linard et al., 2018	BOLD:AAY8849
Agabus uliginosus	#H02	UPDH.Au_KK.2	AUHU001-23	Kardoskuti feherto, mocsarfolt	Hungary	46.463	20.605	01-May-2023	Zsolt Kovacs, Zoltan Csabai	PP464840	This study	BOLD:AAY8849
Agabus uliginosus	#H04	UPDH.Au_KK.4	AUHU002-23	Kardoskuti feherto, mocsarfolt	Hungary	46.463	20.605	01-May-2023	Zsolt Kovacs, Zoltan Csabai	PP464833	This study	BOLD:AAY8849
Agabus uliginosus	#H05	UPDH.Au_KK.5	AUHU003-23	Kardoskuti feherto, mocsarfolt	Hungary	46.463	20.605	01-May-2023	Zsolt Kovacs, Zoltan Csabai	PP464846	This study	BOLD:AAY8849
Agabus uliginosus	#H06	UPDH.Au_KK.6	AUHU004-23	Kardoskuti feherto, mocsarfolt	Hungary	46.463	20.605	01-May-2023	Zsolt Kovacs, Zoltan Csabai	PP464834	This study	BOLD:AAY8849
Agabus uliginosus	#H07	UPDH.Au_KK.7	AUHU005-23	Kardoskuti feherto, mocsarfolt	Hungary	46.463	20.605	01-May-2023	Zsolt Kovacs, Zoltan Csabai	PP464835	This study	BOLD:AAY8849
Agabus uliginosus	#H08	UPDH.Au_KK.8	AUHU006-23	Kardoskuti feherto, mocsarfolt	Hungary	46.463	20.605	01-May-2023	Zsolt Kovacs, Zoltan Csabai	PP464832	This study	BOLD:AAY8849
Agabus uliginosus	#H11	UPDH.Au_KK.11	AUHU007-23	Kardoskuti feherto, mocsarfolt	Hungary	46.463	20.605	01-May-2023	Zsolt Kovacs, Zoltan Csabai	PP464839	This study	BOLD:AAY8849
Agabus uliginosus	#H14	UPDH.Au_KK.14	AUHU008-23	Kardoskuti feherto, mocsarfolt	Hungary	46.463	20.605	01-May-2023	Zsolt Kovacs, Zoltan Csabai	PP464831	This study	BOLD:AAY8849
Agabus uliginosus	#H19	UPDH.Au_KK.19	AUHU009-23	Kardoskuti feherto, mocsarfolt	Hungary	46.463	20.605	01-May-2023	Zsolt Kovacs, Zoltan Csabai	PP464842	This study	BOLD:AAY8849
Agabus uliginosus	#H20	UPDH.Au_KK.20	AUHU010-23	Kardoskuti feherto, mocsarfolt	Hungary	46.463	20.605	01-May-2023	Zsolt Kovacs, Zoltan Csabai	PP464847	This study	BOLD:AAY8849
Agabus uliginosus	#H27	UPDH.Au_KK.27	AUHU011-23	Kardoskuti feherto, mocsarfolt	Hungary	46.463	20.605	01-May-2023	Zsolt Kovacs, Zoltan Csabai	PP464837	This study	BOLD:AFI9740
Agabus uliginosus	#H30	UPDH.Au_KK.30	AUHU012-23	Kardoskuti feherto, mocsarfolt	Hungary	46.463	20.605	01-May-2023	Zsolt Kovacs, Zoltan Csabai	PP464838	This study	BOLD:AAY8849
Agabus uliginosus	#H32	UPDH.Au_KK.32	AUHU013-23	Kardoskuti feherto, mocsarfolt	Hungary	46.463	20.605	01-May-2023	Zsolt Kovacs, Zoltan Csabai	PP464843	This study	BOLD:AAY8849
Agabus uliginosus	#H33	UPDH.Au_KK.33	AUHU014-23	Kardoskuti feherto, mocsarfolt	Hungary	46.463	20.605	01-May-2023	Zsolt Kovacs, Zoltan Csabai	PP464845	This study	BOLD:AAY8849
Agabus uliginosus	#H35	UPDH.Au_KK.35	AUHU015-23	Kardoskuti feherto, mocsarfolt	Hungary	46.463	20.605	01-May-2023	Zsolt Kovacs, Zoltan Csabai	PP464844	This study	BOLD:AAY8849
Agabus uliginosus	#H36	UPDH.Au_KK.36	AUHU016-23	Kardoskuti feherto, mocsarfolt	Hungary	46.463	20.605	01-May-2023	Zsolt Kovacs, Zoltan Csabai	PP464836	This study	BOLD:AAY8849
Agabus uliginosus		ZFMK-TIS-2512744	GCOL8251-16	Borkum, Hundestrand	Germany	53.5974	6.66452	05-Dec-2013	GBOL-Team ZFMK	KU909476	Rulik et al. 2017	BOLD:AAY8849
Agabus uliginosus		ZFMK-TIS-2518180	GCOL9072-16	Muermes	Germany	50.1542	6.89505	08-Sep-2014	GBOL-Team ZFMK	KU918629	Rulik et al. 2017	BOLD:AAY8849
Agabus uliginosus		ZMUO.001097	COLFB622-12	Attboele	Finland	60.233	19.919	10-Oct-2011	Mikko Pentinsaari	KJ962462	Pentinsaari et al. 2014	BOLD:AAY8849
Agabus uliginosus		ZMUO.007089	COLFE1294-13	Attboele	Finland	60.2321	19.9192	05-Jul-2012	Mikko Pentinsaari	KJ964410	Pentinsaari et al. 2014	BOLD:AAY8849

### Sheet: Table S4
ELECTRONIC SUPPLEMENTARY MATERIAL
Dettner et al. Age-dependent variation of aedeagal morphology in Agabus uliginosus and the status of A. lotti (Coleoptera, Dytiscidae)
Table S4: Number of records by months for A. uliginosus sensu lato and A. lotti based on available database (GBIF, Izeltlabuak.hu) and literature sources.
Month	A uliginosus s.l.	A lotti
JAN	46	0
FEB	57	0
MAR	180	22
APR	275	4
MAY	443	52
JUN	261	16
JUL	67	2
AUG	56	0
SEP	41	0
OCT	73	0
NOV	33	0
DEC	38	0

### Sheet: Table S5
ELECTRONIC SUPPLEMENTARY MATERIAL
Dettner et al. Age-dependent variation of aedeagal morphology in Agabus uliginosus and the status of A. lotti (Coleoptera, Dytiscidae)
Table S5: Genetic distances and number of specimens in and between BOLD BINs of the species of the uliginosus-group
*under name of A. margaretae
Species	BIN	N	N sites	k	Hd	π	Mean K2P	Max K2P
A. uliginosus s.l.		31	10	19	0.877	0.00647	0.72	4.57
	AAY8849	30	10	18	0.869	0.00431	0.38	1.52
	AFI9740	1	1	1	N/A	N/A	N/A	N/A
A. margareti*	ACA6100	1	1	1	N/A	N/A	N/A	N/A
